# Molecular and structural characterization of lenalidomide-mediated sequestration of eIF3i

**DOI:** 10.1101/2022.08.03.502648

**Authors:** Zhi Lin, Dacheng Shen, Bo Yang, Christina M. Woo

**Affiliations:** Department of Chemistry and Chemical Biology, Harvard University, Cambridge, Massachusetts 02138 United States

**Keywords:** cereblon, lenalidomide, targeted protein degradation, chemical proteomics

## Abstract

Lenalidomide is a ligand of the E3 ligase substrate adaptor cereblon (CRBN) that achieves its clinical effects in part by promotion of substrate recruitment and degradation. In contrast to prior substrates, eIF3i is recruited but not degraded upon complex formation with lenalidomide and CRBN, although the structural details and mechanistic outcomes of this interaction are unresolved. Here, we characterize the structural basis and mechanistic outcomes of lenalidomide-induced sequestration of eIF3i from the eIF3 complex. Identification of the binding interface on eIF3i by a covalent lenalidomide probe and chemical proteomics rationalizes the sequestration event. We further connect eIF3i and CRBN to known lenalidomide effects on angiogenic markers, Akt1 phosphorylation, and associated antiangiogenesis phenotypes. Finally, we find that eIF3i sequestration is observed in MM.1S and MOLM13 cells after the degradation of other substrates, such as IKZF1. The defined binding interface elucidated by chemical proteomics, and connection of eIF3i sequestration to phenotypic outcomes of lenalidomide open future directions in designing new chemical adaptors for protein sequestration as a strategy to selectively control translational profiles and downstream cellular function.
