## Supplementary material for "Molecular and structural characterization of lenalidomide-mediated sequestration of eIF3i": SI tables

### Sheet: Table S1
Table S1 | Unique SL1-modified peptide assignments identified by LC-MS/MS.
Annotated Sequence	Modifications	# Proteins	Master Protein Accessions	Protein Accessions	# Missed Cleavages	Charge	DeltaScore	DeltaCn	Rank	Search Engine Rank	m/z [Da]	MH+ [Da]	Theo. MH+ [Da]	DeltaM [ppm]	Deltam/z [Da]	Activation Type	MS Order	Isolation Interference [%]	Ion Inject Time [ms]	RT [min]	First Scan	Spectrum File	File ID
QMGYQcFVSFFDLRDPSQ	C6(Z_SL1)	1	Q13347-tag	Q13347-tag	1	3	0.1842	0	1	1	827.699	2481.08	2481.06	7.30735	0.00604333	EThcD (ETD With Supplemental HCD)	MS2	35.1001	95.894	88.757	11774	220412LSHSAM10114-580T.raw	F37
QMGYQcFVSFFDLRDPSQ	C6(Z_SL1)	1	Q13347-tag	Q13347-tag	1	2	0.3529	0	1	1	1241.04	2481.08	2481.06	7.23883	0.00898	EThcD (ETD With Supplemental HCD)	MS2	3.46249	131.498	88.719	11768	220412LSHSAM10114-580T.raw	F37

### Sheet: Table S2
Table S2 | Complete protein list identified by LC-MS/MS in Figure 5a.
Protein FDR Confidence: Combined	Accession	Description	Coverage [%]	# Peptides	# PSMs	# Unique Peptides	T0_ratio(Len/DMSO)	T24_ratio(Len/DMSO)	Log2[T0_ratio(Len/DMSO)]	Log2[T24_ratio(Len/DMSO)]
High	Q9P2E9	Ribosome-binding protein 1 OS=Homo sapiens GN=RRBP1 PE=1 SV=4	48	38	103	38	100	1.217	6.64386	0.283329
High	P26038	Moesin OS=Homo sapiens GN=MSN PE=1 SV=3	37	18	47	11	100	0.799	6.64386	-0.323733
High	Q92522	Histone H1x OS=Homo sapiens GN=H1FX PE=1 SV=1	50	17	64	17	100	2.359	6.64386	1.23818
High	P20042	Eukaryotic translation initiation factor 2 subunit 2 OS=Homo sapiens GN=EIF2S2 PE=1 SV=2	41	12	26	12	100	1.023	6.64386	0.0328061
High	Q8NBS9	Thioredoxin domain-containing protein 5 OS=Homo sapiens GN=TXNDC5 PE=1 SV=2	28	8	17	8	100	1.099	6.64386	0.136191
High	P62829	60S ribosomal protein L23 OS=Homo sapiens GN=RPL23 PE=1 SV=1	34	4	12	4	100	1.546	6.64386	0.62854
High	Q9H1E3	Nuclear ubiquitous casein and cyclin-dependent kinase substrate 1 OS=Homo sapiens GN=NUCKS1 PE=1 SV=1	23	6	13	6	100	1.344	6.64386	0.426533
High	Q13422	DNA-binding protein Ikaros OS=Homo sapiens GN=IKZF1 PE=1 SV=1	32	14	67	11	2.746	1.258	1.45733	0.331132
High	P35579	Myosin-9 OS=Homo sapiens GN=MYH9 PE=1 SV=4	56	112	401	99	2.697	1.286	1.43136	0.362891
High	O60814	Histone H2B type 1-K OS=Homo sapiens GN=HIST1H2BK PE=1 SV=3	62	10	114	2	2.567	5.824	1.36008	2.54201
High	P57053	Histone H2B type F-S OS=Homo sapiens GN=H2BFS PE=1 SV=2	62	10	114	2	2.567	5.824	1.36008	2.54201
High	Q93079	Histone H2B type 1-H OS=Homo sapiens GN=HIST1H2BH PE=1 SV=3	55	9	113	2	2.567	5.824	1.36008	2.54201
High	P62807	Histone H2B type 1-C/E/F/G/I OS=Homo sapiens GN=HIST1H2BC PE=1 SV=4	55	9	113	2	2.567	5.824	1.36008	2.54201
High	Q5QNW6	Histone H2B type 2-F OS=Homo sapiens GN=HIST2H2BF PE=1 SV=3	55	9	113	2	2.567	5.824	1.36008	2.54201
High	Q99877	Histone H2B type 1-N OS=Homo sapiens GN=HIST1H2BN PE=1 SV=3	55	9	113	2	2.567	5.824	1.36008	2.54201
High	P58876	Histone H2B type 1-D OS=Homo sapiens GN=HIST1H2BD PE=1 SV=2	55	9	113	2	2.567	5.824	1.36008	2.54201
High	Q99880	Histone H2B type 1-L OS=Homo sapiens GN=HIST1H2BL PE=1 SV=3	55	9	113	2	2.567	5.824	1.36008	2.54201
High	Q05639	Elongation factor 1-alpha 2 OS=Homo sapiens GN=EEF1A2 PE=1 SV=1	30	10	32	10	2.35	1.48	1.23266	0.565597
High	P16403	Histone H1.2 OS=Homo sapiens GN=HIST1H1C PE=1 SV=2	49	19	90	5	2.133	1.539	1.09288	0.621993
High	P62917	60S ribosomal protein L8 OS=Homo sapiens GN=RPL8 PE=1 SV=2	27	4	8	4	2.044	1.557	1.0314	0.638769
High	P05198	Eukaryotic translation initiation factor 2 subunit 1 OS=Homo sapiens GN=EIF2S1 PE=1 SV=3	65	19	89	19	1.798	1.794	0.846393	0.84318
High	P27635	60S ribosomal protein L10 OS=Homo sapiens GN=RPL10 PE=1 SV=4	28	5	9	5	1.745	2.436	0.803227	1.28451
High	P61247	40S ribosomal protein S3a OS=Homo sapiens GN=RPS3A PE=1 SV=2	61	23	91	23	1.522	1.202	0.605968	0.265437
High	PromTArt7	PromTArt7 *CON* Promega trypsin constructed peptides for accurate mass	47	4	278	2	1.473	1.176	0.558757	0.233888
High	P36542	ATP synthase subunit gamma, mitochondrial OS=Homo sapiens GN=ATP5C1 PE=1 SV=1	37	12	27	12	1.466	1.51	0.551885	0.594549
High	Q13813	Spectrin alpha chain, non-erythrocytic 1 OS=Homo sapiens GN=SPTAN1 PE=1 SV=3	14	19	37	19	1.449	1.165	0.535058	0.22033
High	Q00059	Transcription factor A, mitochondrial OS=Homo sapiens GN=TFAM PE=1 SV=1	44	13	42	13	1.437	1.347	0.52306	0.42975
High	P62277	40S ribosomal protein S13 OS=Homo sapiens GN=RPS13 PE=1 SV=2	37	6	19	6	1.437	0.973	0.52306	-0.0394883
High	P04843	Dolichyl-diphosphooligosaccharide--protein glycosyltransferase subunit 1 OS=Homo sapiens GN=RPN1 PE=1 SV=1	32	15	35	15	1.375	0.885	0.459432	-0.176251
High	P15880	40S ribosomal protein S2 OS=Homo sapiens GN=RPS2 PE=1 SV=2	28	7	15	7	1.375	1.395	0.459432	0.480265
High	P32969	60S ribosomal protein L9 OS=Homo sapiens GN=RPL9 PE=1 SV=1	58	14	64	14	1.316	0.823	0.396159	-0.281036
High	P62851	40S ribosomal protein S25 OS=Homo sapiens GN=RPS25 PE=1 SV=1	58	10	20	10	1.298	1.433	0.37629	0.519039
High	O76094	Signal recognition particle subunit SRP72 OS=Homo sapiens GN=SRP72 PE=1 SV=3	30	11	28	11	1.266	1.492	0.340277	0.577248
High	P25705	ATP synthase subunit alpha, mitochondrial OS=Homo sapiens GN=ATP5A1 PE=1 SV=1	14	5	11	5	1.264	0.731	0.337996	-0.452057
High	P61513	60S ribosomal protein L37a OS=Homo sapiens GN=RPL37A PE=1 SV=2	49	4	14	4	1.242	1.162	0.312665	0.21661
High	P68104	Elongation factor 1-alpha 1 OS=Homo sapiens GN=EEF1A1 PE=1 SV=1	64	25	178	25	1.241	1.387	0.311503	0.471968
High	Q5VTE0	Putative elongation factor 1-alpha-like 3 OS=Homo sapiens GN=EEF1A1P5 PE=5 SV=1	59	24	175	24	1.241	1.387	0.311503	0.471968
High	Q96DA6	Mitochondrial import inner membrane translocase subunit TIM14 OS=Homo sapiens GN=DNAJC19 PE=1 SV=3	52	5	11	5	1.239	1.189	0.309176	0.249749
High	Q9UGP8	Translocation protein SEC63 homolog OS=Homo sapiens GN=SEC63 PE=1 SV=2	3	2	5	2	1.22	1.268	0.286881	0.342555
High	P10809	60 kDa heat shock protein, mitochondrial OS=Homo sapiens GN=HSPD1 PE=1 SV=2	69	33	159	33	1.168	1.754	0.22404	0.810649
High	Q00325	Phosphate carrier protein, mitochondrial OS=Homo sapiens GN=SLC25A3 PE=1 SV=2	33	12	33	12	1.146	1.219	0.196607	0.285698
High	P35580	Myosin-10 OS=Homo sapiens GN=MYH10 PE=1 SV=3	17	31	66	22	1.145	1.605	0.195348	0.682573
High	P62269	40S ribosomal protein S18 OS=Homo sapiens GN=RPS18 PE=1 SV=3	49	13	25	13	1.105	1.445	0.144046	0.531069
High	P62805	Histone H4 OS=Homo sapiens GN=HIST1H4A PE=1 SV=2	44	4	7	4	1.098	1.415	0.134878	0.500802
High	P41091	Eukaryotic translation initiation factor 2 subunit 3 OS=Homo sapiens GN=EIF2S3 PE=1 SV=3	47	17	62	17	1.076	3.563	0.105678	1.83309
High	Q2VIR3	Putative eukaryotic translation initiation factor 2 subunit 3-like protein OS=Homo sapiens GN=EIF2S3L PE=5 SV=2	34	12	45	12	1.076	3.563	0.105678	1.83309
High	P48047	ATP synthase subunit O, mitochondrial OS=Homo sapiens GN=ATP5O PE=1 SV=1	57	11	23	11	1.05	1.293	0.0703893	0.370722
High	Q9UNX3	60S ribosomal protein L26-like 1 OS=Homo sapiens GN=RPL26L1 PE=1 SV=1	30	4	6	4	1.046	1.284	0.0648829	0.360645
High	P61254	60S ribosomal protein L26 OS=Homo sapiens GN=RPL26 PE=1 SV=1	30	4	6	4	1.046	1.284	0.0648829	0.360645
High	P12236	ADP/ATP translocase 3 OS=Homo sapiens GN=SLC25A6 PE=1 SV=4	32	9	18	5	1.043	1.218	0.0607392	0.284514
High	Q07065	Cytoskeleton-associated protein 4 OS=Homo sapiens GN=CKAP4 PE=1 SV=2	12	5	7	5	1.034	1.083	0.0482362	0.115033
High	P46940	Ras GTPase-activating-like protein IQGAP1 OS=Homo sapiens GN=IQGAP1 PE=1 SV=1	38	39	117	39	1.015	0.96	0.0214797	-0.0588937
High	Q13347	Eukaryotic translation initiation factor 3 subunit I OS=Homo sapiens GN=EIF3I PE=1 SV=1	56	14	154	14	1.015	7.411	0.0214797	2.88967
High	P09874	Poly [ADP-ribose] polymerase 1 OS=Homo sapiens GN=PARP1 PE=1 SV=4	36	28	92	28	1.009	1.197	0.0129262	0.259423
High	Q96SW2	Protein cereblon OS=Homo sapiens GN=CRBN PE=1 SV=1	38	14	72	14	1	1	0	0
High	P16104	Histone H2AX OS=Homo sapiens GN=H2AFX PE=1 SV=2	32	4	20	2	0.987	1.044	-0.018878	0.0621217
High	Q96QV6	Histone H2A type 1-A OS=Homo sapiens GN=HIST1H2AA PE=1 SV=3	35	4	20	2	0.987	1.044	-0.018878	0.0621217
High	Q8IUE6	Histone H2A type 2-B OS=Homo sapiens GN=HIST2H2AB PE=1 SV=3	30	3	18	2	0.987	1.044	-0.018878	0.0621217
High	P62701	40S ribosomal protein S4, X isoform OS=Homo sapiens GN=RPS4X PE=1 SV=2	57	20	43	20	0.973	1.092	-0.0394883	0.126973
High	88054	A22940 *CON* keratin, 67K type II cytoskeletal - human	30	23	94	21	0.939	2.605	-0.0908029	1.38128
High	71536	KRHU2 *CON* keratin, 67K type II cytoskeletal - human (fragment) gi386854 (M10938) type II keratin subunit protein [Homo sapiens]	28	20	83	19	0.939	2.605	-0.0908029	1.38128
High	P23396	40S ribosomal protein S3 OS=Homo sapiens GN=RPS3 PE=1 SV=2	57	10	39	10	0.935	1.019	-0.0969617	0.0271541
High	Q96CT7	Coiled-coil domain-containing protein 124 OS=Homo sapiens GN=CCDC124 PE=1 SV=1	32	7	17	7	0.918	1.008	-0.123434	0.0114956
High	P62081	40S ribosomal protein S7 OS=Homo sapiens GN=RPS7 PE=1 SV=1	66	15	119	15	0.884	1.071	-0.177882	0.0989585
High	P06748	Nucleophosmin OS=Homo sapiens GN=NPM1 PE=1 SV=2	23	4	13	4	0.808	1.284	-0.307573	0.360645
High	P23246	Splicing factor, proline- and glutamine-rich OS=Homo sapiens GN=SFPQ PE=1 SV=2	4	2	2	2	1.076	1.345	0.105678	0.427606
High	P62280	40S ribosomal protein S11 OS=Homo sapiens GN=RPS11 PE=1 SV=3	46	10	26	10	0.753	1.211	-0.409278	0.276199
High	Q9UII2	ATPase inhibitor, mitochondrial OS=Homo sapiens GN=ATPIF1 PE=1 SV=1	17	3	8	3	0.734	1.014	-0.446148	0.0200577
High	P22090	40S ribosomal protein S4, Y isoform 1 OS=Homo sapiens GN=RPS4Y1 PE=1 SV=2	25	9	21	9	0.728	1.253	-0.45799	0.325386
High	Q8TD47	40S ribosomal protein S4, Y isoform 2 OS=Homo sapiens GN=RPS4Y2 PE=2 SV=3	21	6	16	6	0.728	1.253	-0.45799	0.325386
High	P39748	Flap endonuclease 1 OS=Homo sapiens GN=FEN1 PE=1 SV=1	47	16	44	16	0.727	0.896	-0.459973	-0.158429
High	P40939	Trifunctional enzyme subunit alpha, mitochondrial OS=Homo sapiens GN=HADHA PE=1 SV=2	13	8	15	8	0.727	0.94	-0.459973	-0.0892673
High	P62249	40S ribosomal protein S16 OS=Homo sapiens GN=RPS16 PE=1 SV=2	42	7	17	7	0.725	1.867	-0.463947	0.900722
High	P14678	Small nuclear ribonucleoprotein-associated proteins B and B' OS=Homo sapiens GN=SNRPB PE=1 SV=2	15	3	12	3	0.715	1.095	-0.483985	0.130931
High	P63162	Small nuclear ribonucleoprotein-associated protein N OS=Homo sapiens GN=SNRPN PE=1 SV=1	15	3	12	3	0.715	1.095	-0.483985	0.130931
High	P39019	40S ribosomal protein S19 OS=Homo sapiens GN=RPS19 PE=1 SV=2	58	11	27	11	0.664	2.674	-0.590745	1.419
High	P23284	Peptidyl-prolyl cis-trans isomerase B OS=Homo sapiens GN=PPIB PE=1 SV=2	70	25	96	25	0.476	2.268	-1.07097	1.18142
High	P22087	rRNA 2'-O-methyltransferase fibrillarin OS=Homo sapiens GN=FBL PE=1 SV=2	19	5	7	5	0.447	1.097	-1.16165	0.133564
High	Q9Y2S6	Translation machinery-associated protein 7 OS=Homo sapiens GN=TMA7 PE=1 SV=1	41	3	3	3	0.41	1.11	-1.2863	0.15056
High	P16401	Histone H1.5 OS=Homo sapiens GN=HIST1H1B PE=1 SV=3	41	15	52	9	0.3	1.63	-1.73697	0.704872
